# Dynamical modelling of proliferative-invasive plasticity and IFNγ signaling in melanoma reveals mechanisms of PD-L1 expression heterogeneity

**DOI:** 10.1101/2023.01.09.523355

**Authors:** Seemadri Subhadarshini, Sarthak Sahoo, Shibjyoti Debnath, Jason A. Somarelli, Mohit Kumar Jolly

## Abstract

Phenotypic heterogeneity of melanoma cells contributes to drug tolerance, increased metastasis, and immune evasion in patients with progressive disease. Diverse mechanisms have been individually reported to shape extensive intra- and inter-tumoral phenotypic heterogeneity, such as IFNγ signaling and proliferative to invasive transition, but how their crosstalk impacts tumor progression remains largely elusive. Here, we integrate dynamical systems modeling with transcriptomic data analysis at bulk and single-cell levels to investigate underlying mechanisms behind phenotypic heterogeneity in melanoma and its impact on adaptation to targeted therapy and immune checkpoint inhibitors. We construct a minimal core regulatory network involving transcription factors implicated in this process and identify the multiple “attractors” in the phenotypic landscape enabled by this network. Our model predictions about synergistic control of PD-L1 by IFNγ signaling and proliferative to invasive transition were validated experimentally in three melanoma cell lines – MALME3, SK-MEL-5 and A375. We demonstrate that the emergent dynamics of our regulatory network comprising MITF, SOX10, SOX9, JUN and ZEB1 can recapitulate experimental observations about the co-existence of diverse phenotypes (proliferative, neural crest-like, invasive) and reversible cell-state transitions among them, including in response to targeted therapy and immune checkpoint inhibitors. These phenotypes have varied levels of PD-L1, driving heterogeneity in immune-suppression. This heterogeneity in PD-L1 can be aggravated by combinatorial dynamics of these regulators with IFNγ signaling. Our model predictions about changes in proliferative to invasive transition and PD-L1 levels as melanoma cells evade targeted therapy and immune checkpoint inhibitors were validated in multiple data sets from *in vitro* and *in vivo* experiments. Our calibrated dynamical model offers a platform to test combinatorial therapies and provide rational avenues for the treatment of metastatic melanoma. This improved understanding of crosstalk among PD-L1 expression, proliferative to invasive transition and IFNγ signaling can be leveraged to improve the clinical management of therapy-resistant and metastatic melanoma.
