## Supplementary Table for "Dynamical modelling of proliferative-invasive plasticity and IFNγ signaling in melanoma reveals mechanisms of PD-L1 expression heterogeneity"

### Sheet: Sheet1
Dataset	axis1	axis2	Spearman correlation coefficient	p-value	significance
CCLE	MITF_SOX10_axis	JUN_ZEB1_SOX9_axis	-0.591584	8.05179e-07	*
GSE101323	MITF_SOX10_axis	JUN_ZEB1_SOX9_axis	0.0909091	0.778725	ns
GSE101434	MITF_SOX10_axis	JUN_ZEB1_SOX9_axis	-0.790435	4.31199e-06	*
GSE108382	MITF_SOX10_axis	JUN_ZEB1_SOX9_axis	-0.785714	0.0208151	*
GSE111766	MITF_SOX10_axis	JUN_ZEB1_SOX9_axis	-0.35603	0.0534822	ns
GSE112509	MITF_SOX10_axis	JUN_ZEB1_SOX9_axis	0.0599559	0.657746	ns
GSE114380	MITF_SOX10_axis	JUN_ZEB1_SOX9_axis	-0.97619	3.3144e-05	*
GSE114443	MITF_SOX10_axis	JUN_ZEB1_SOX9_axis	-0.452381	0.260405	ns
GSE114445	MITF_SOX10_axis	JUN_ZEB1_SOX9_axis	-0.319102	0.0978956	ns
GSE115385	MITF_SOX10_axis	JUN_ZEB1_SOX9_axis	-0.0857143	0.871743	ns
GSE115791	MITF_SOX10_axis	JUN_ZEB1_SOX9_axis	0.398601	0.199335	ns
GSE162973	MITF_SOX10_axis	JUN_ZEB1_SOX9_axis	0.386317	0.172448	ns
GSE172239	MITF_SOX10_axis	JUN_ZEB1_SOX9_axis	-0.0918879	0.389038	ns
GSE175361	MITF_SOX10_axis	JUN_ZEB1_SOX9_axis	-0.433566	0.159106	ns
GSE1845	MITF_SOX10_axis	JUN_ZEB1_SOX9_axis	-0.9	0.0373861	*
GSE26980	MITF_SOX10_axis	JUN_ZEB1_SOX9_axis	-0.0909091	0.778725	ns
GSE3189	MITF_SOX10_axis	JUN_ZEB1_SOX9_axis	-0.243041	0.0426297	ns
GSE36879	MITF_SOX10_axis	JUN_ZEB1_SOX9_axis	-0.761905	0.0280049	*
GSE38290	MITF_SOX10_axis	JUN_ZEB1_SOX9_axis	0.839161	0.000642826	ns
GSE4570	MITF_SOX10_axis	JUN_ZEB1_SOX9_axis	-0.880952	0.00385032	*
GSE50004	MITF_SOX10_axis	JUN_ZEB1_SOX9_axis	-0.684211	0.000877265	*
GSE52031	MITF_SOX10_axis	JUN_ZEB1_SOX9_axis	0.864912	1.76513e-06	ns
GSE65568	MITF_SOX10_axis	JUN_ZEB1_SOX9_axis	-0.692857	0.00419023	*
GSE65904	MITF_SOX10_axis	JUN_ZEB1_SOX9_axis	-0.364084	4.15123e-08	*
GSE66539	MITF_SOX10_axis	JUN_ZEB1_SOX9_axis	-0.608791	0.0208566	*
GSE71798	MITF_SOX10_axis	JUN_ZEB1_SOX9_axis	-0.802941	0.000180517	*
GSE80829	MITF_SOX10_axis	JUN_ZEB1_SOX9_axis	-0.717095	1.06234e-09	*
GSE85656_1	MITF_SOX10_axis	JUN_ZEB1_SOX9_axis	-0.048951	0.879919	ns
GSE85656_2	MITF_SOX10_axis	JUN_ZEB1_SOX9_axis	0.142857	0.787172	ns
GSE9118	MITF_SOX10_axis	JUN_ZEB1_SOX9_axis	-0.841758	0.000159738	*
GSE99867	MITF_SOX10_axis	JUN_ZEB1_SOX9_axis	-0.811189	0.00136332	*
TCGA	MITF_SOX10_axis	JUN_ZEB1_SOX9_axis	-0.304287	1.36777e-11	*
